# BASIN: Background-Anchored Signal Normalization with Integrated Quality Control for CUT&RUN and CUT&Tag

**DOI:** 10.64898/2026.11.21.768281

**Authors:** Harmony R. Salzler, Vasudha Vandadi, Brittany Takushi, Darshan H. Ponkiya, Kami Ahmad, A. Gregory Matera

## Abstract

Quantitative comparison of CUT&RUN and CUT&Tag datasets is complicated when a perturbation changes the global abundance of the profiled chromatin feature or when there is substantial variability between replicates. Read-depth normalization removes global differences by design, whereas exogenous spike-in normalization can introduce substantial technical variability. We developed Background-Anchored SIgnal Normalization (BASIN), an endogenous-reference framework that exploits recurrent, peak-like background in IgG controls as a quantitative internal reference. BASIN Anchor Regions (BARs) act as reproducible read sinks whose representation rises as specific signal falls, allowing global differences to be inferred from the balance between specific and nonspecific reads. BASIN comprises three pipelines: OVERTURE identifies and evaluates BAR panels, HARMONY derives and applies robust sample-specific scale factors from trimmed BAR signal, and CODA determines whether the assumptions supporting normalization are satisfied. BASIN provides a validated, ready-to-use universal BAR panel for *Drosophila melanogaster*, and the OVERTURE pipeline enables BAR panel development in other organisms.

We tested BASIN against independent expectations and compared its performance with spike-in normalization. BASIN remained quantitatively stable across a >100-fold cell-input titration and detected global depletion of H3K36me3 in *Set2* mutants that read-depth normalization concealed. BASIN also preserved expected H3K9me3 differences even when target signal overlapped anchor regions. Applied to a variety of profiling experiments, CODA distinguished normalization failures arising from both biological and technical causes. BASIN thus converts reproducible background from a nuisance signal into an internal reference standard, enabling spike-in-free quantification of global chromatin changes while providing an explicit framework to test when and why that normalization can or cannot be trusted.
