## Supplementary Table T1 for "BASIN: Background-Anchored Signal Normalization with Integrated Quality Control for CUT&RUN and CUT&Tag"

### Sheet: L1_Experiments_QC
Exp. #	scale	fix	1° Ab	ab_name	2˚ Ab	Tn5	Tag. buffer	Genotype	epitope	i7	i5	raw reads	clipped	dm6 reads	Eco reads	Scale Factor:10000/spike depth	Normalized Coverage	Exp. #	Ratio:ecoli/dm6	% dm6	% Eco	% chrM	f(dup)	est. library size
4131	50K	0.1% 1'	P395	H3K27asc	4C120	pAGTn5	CUTACDMF	TxCtrl	H3K27ac	Ad2.53	Ad1.110	8373009	8353682	8137535	8	1250	10171918750	4131	9.83099e-07	0.974	9.83098e-07	0.001	0.444	23385154
4135	50K	0.1% 1'	P395	H3K27asc	4C120	pAGTn5	CUTACDMF	TxCtrl	H3K27ac	Ad2.57	Ad1.111	9184787	9155848	8897113	19	526.316	4.68269e+09	4135	2.13552e-06	0.972	2.13552e-06	0.001	0.455	24996425
4139	50K	0.1% 1'	P395	H3K27asc	4C120	pAGTn5	CUTACDMF	TxCtrl	H3K27ac	Ad2.61	Ad1.111	7263734	7245994	6953886	8	1250	8692357500	4139	1.15044e-06	0.96	1.15043e-06	0.001	0.416	19757056
4143	50K	0.1% 1'	P395	H3K27asc	4C120	pAGTn5	CUTACDMF	Set2∆	H3K27ac	Ad2.65	Ad1.112	12024689	11979773	11767949	2	5000	58839745000	4143	1.69953e-07	0.982	1.69953e-07	0.001	0.464	30166742
4147	50K	0.1% 1'	P395	H3K27asc	4C120	pAGTn5	CUTACDMF	Set2∆	H3K27ac	Ad2.69	Ad1.112	12596540	12556622	12262463	9	1111.11	1.3625e+10	4147	7.33947e-07	0.977	7.33947e-07	0	0.446	28581742
4151	50K	0.1% 1'	P395	H3K27asc	4C120	pAGTn5	CUTACDMF	Set2∆	H3K27ac	Ad2.73	Ad1.112	9669420	9632719	9426539	8	1250	11783173750	4151	8.48668e-07	0.979	8.48667e-07	0.001	0.476	25347500
4159	50K	0.1% 1'	P395	H3K27asc	4C120	pAGTn5	CUTACDMF	K36R	H3K27ac	Ad2.81	Ad1.112	7057630	7032916	6658207	11	909.091	6.05292e+09	4159	1.6521e-06	0.947	1.65209e-06	0.001	0.446	19643341
4163	50K	0.1% 1'	P395	H3K27asc	4C120	pAGTn5	CUTACDMF	K36R	H3K27ac	Ad2.85	Ad1.112	6002751	5986401	5529254	23	434.783	2.40402e+09	4163	4.15969e-06	0.924	4.15968e-06	0.001	0.432	13926887
4119	50K	0.1% 1'	P395	H3K27asc	4C120	pAGTn5	CUTACDMF	WT	H3K27ac	Ad2.41	Ad1.109	7290311	7254021	7133136	100	100	713313600	4119	1.40191e-05	0.983	1.40189e-05	0.001	0.431	22518403
4123	50K	0.1% 1'	P395	H3K27asc	4C120	pAGTn5	CUTACDMF	WT	H3K27ac	Ad2.45	Ad1.109	5609508	5595207	5371998	311	32.1543	1.72733e+08	4123	5.78928e-05	0.96	5.78894e-05	0	0.434	16440228
4127	50K	0.1% 1'	P395	H3K27asc	4C120	pAGTn5	CUTACDMF	WT	H3K27ac	Ad2.49	Ad1.110	11743623	11709942	11477665	9	1111.11	1.2753e+10	4127	7.84132e-07	0.98	7.84131e-07	0	0.446	30911438
4086	50K	0.1% 1'	282	H3K36me2	4C120	pAGTn5	300Mg+	TxCtrl	H3K36me2	Ad2.4	Ad1.109	6559873	6529793	6081989	12729	0.785608	4.77806e+06	4086	0.0020929	0.931	0.00208853	0.001	0.808	1274559
4087	50K	0.1% 1'	282	H3K36me2	4C120	pAGTn5	300Mg+	TxCtrl	H3K36me2	Ad2.5	Ad1.109	9786258	9745219	8683276	32018	0.312324	2.712e+06	4087	0.00368732	0.891	0.00367377	0.002	0.892	946151
4088	50K	0.1% 1'	282	H3K36me2	4C120	pAGTn5	300Mg+	TxCtrl	H3K36me2	Ad2.6	Ad1.109	7359908	7337762	6070207	13972	0.715717	4.34455e+06	4088	0.00230173	0.827	0.00229645	0.001	0.81	1230624
4089	50K	0.1% 1'	282	H3K36me2	4C120	pAGTn5	300Mg+	Set2∆	H3K36me2	Ad2.7	Ad1.109	10221978	10140455	9847781	17005	0.588062	5.79111e+06	4089	0.00172678	0.971	0.00172381	0.002	0.86	1446377
4090	50K	0.1% 1'	282	H3K36me2	4C120	pAGTn5	300Mg+	Set2∆	H3K36me2	Ad2.8	Ad1.109	10032155	9968567	9045852	32499	0.307702	2.78342e+06	4090	0.0035927	0.907	0.00357984	0.001	0.89	1008015
4091	50K	0.1% 1'	282	H3K36me2	4C120	pAGTn5	300Mg+	Set2∆	H3K36me2	Ad2.9	Ad1.110	7929005	7864050	7259406	25659	0.389727	2.82919e+06	4091	0.00353459	0.923	0.00352214	0.003	0.881	874146
4092	50K	0.1% 1'	282	H3K36me2	4C120	pAGTn5	300Mg+	K36R	H3K36me2	Ad2.10	Ad1.110	7963350	7903248	4965505	95306	0.104925	521007	4092	0.0191936	0.628	0.0188322	0.012	0.917	413796
4093	50K	0.1% 1'	282	H3K36me2	4C120	pAGTn5	300Mg+	K36R	H3K36me2	Ad2.11	Ad1.110	5843633	5805154	2823585	51978	0.192389	543227	4093	0.0184085	0.486	0.0180758	0.013	0.882	336093
4094	50K	0.1% 1'	282	H3K36me2	4C120	pAGTn5	300Mg+	K36R	H3K36me2	Ad2.12	Ad1.110	11687906	11592657	4533813	53316	0.187561	850366	4094	0.0117596	0.391	0.011623	0.017	0.92	363562
4083	50K	0.1% 1'	282	H3K36me2	4C120	pAGTn5	300Mg+	WT	H3K36me2	Ad2.1	Ad1.109	14778538	14684427	13891874	89583	0.111628	1.55073e+06	4083	0.00644859	0.946	0.00640727	0.003	0.923	1072648
4084	50K	0.1% 1'	282	H3K36me2	4C120	pAGTn5	300Mg+	WT	H3K36me2	Ad2.2	Ad1.109	8979440	8949522	4895423	29886	0.334605	1.63803e+06	4084	0.00610489	0.547	0.00606784	0.001	0.811	983688
4085	50K	0.1% 1'	282	H3K36me2	4C120	pAGTn5	300Mg+	WT	H3K36me2	Ad2.3	Ad1.109	11307676	11232268	10339630	31364	0.318837	3.29666e+06	4085	0.00303338	0.921	0.0030242	0.002	0.878	1287301
4098	50K	0.1% 1'	288	H3K36me3	4C120	pAGTn5	300Mg+	TxCtrl	H3K36me3	Ad2.16	Ad1.110	9723965	9636914	8951782	9532	1.0491	9.39129e+06	4098	0.00106482	0.929	0.00106368	0.003	0.757	2648719
4099	50K	0.1% 1'	288	H3K36me3	4C120	pAGTn5	300Mg+	TxCtrl	H3K36me3	Ad2.17	Ad1.111	7672781	7633413	7247785	9594	1.04232	7.5545e+06	4099	0.00132371	0.949	0.00132196	0.003	0.756	2229915
4100	50K	0.1% 1'	288	H3K36me3	4C120	pAGTn5	300Mg+	TxCtrl	H3K36me3	Ad2.18	Ad1.111	12018204	11942561	10614659	24171	0.413719	4.39149e+06	4100	0.00227713	0.889	0.00227196	0.006	0.815	2183855
4101	50K	0.1% 1'	288	H3K36me3	4C120	pAGTn5	300Mg+	Set2∆	H3K36me3	Ad2.19	Ad1.111	10598306	10526735	9889969	28042	0.356608	3.52684e+06	4101	0.0028354	0.94	0.00282738	0.014	0.934	654170
4102	50K	0.1% 1'	288	H3K36me3	4C120	pAGTn5	300Mg+	Set2∆	H3K36me3	Ad2.20	Ad1.111	8727420	8683541	7831822	29011	0.344697	2.6996e+06	4102	0.00370425	0.902	0.00369058	0.006	0.886	907958
4103	50K	0.1% 1'	288	H3K36me3	4C120	pAGTn5	300Mg+	Set2∆	H3K36me3	Ad2.21	Ad1.111	14697827	14589518	13213396	34338	0.291223	3.84804e+06	4103	0.00259873	0.906	0.00259199	0.011	0.926	983765
4104	50K	0.1% 1'	288	H3K36me3	4C120	pAGTn5	300Mg+	K36R	H3K36me3	Ad2.22	Ad1.111	11055294	10979031	7267430	118492	0.0843939	613327	4104	0.0163045	0.662	0.016043	0.076	0.935	475884
4105	50K	0.1% 1'	288	H3K36me3	4C120	pAGTn5	300Mg+	K36R	H3K36me3	Ad2.23	Ad1.111	13781035	13685835	7906101	83075	0.120373	951682	4105	0.0105077	0.578	0.0103984	0.047	0.932	537586
4106	50K	0.1% 1'	288	H3K36me3	4C120	pAGTn5	300Mg+	K36R	H3K36me3	Ad2.24	Ad1.111	9648653	9576723	4115456	50228	0.199092	819355	4106	0.0122047	0.43	0.0120576	0.052	0.937	259038
4095	50K	0.1% 1'	288	H3K36me3	4C120	pAGTn5	300Mg+	WT	H3K36me3	Ad2.13	Ad1.110	7387886	7336710	7171814	11189	0.893735	6.4097e+06	4095	0.00156014	0.978	0.00155771	0.004	0.781	1879969
4096	50K	0.1% 1'	288	H3K36me3	4C120	pAGTn5	300Mg+	WT	H3K36me3	Ad2.14	Ad1.110	7299346	7280272	5963193	12333	0.810833	4.83515e+06	4096	0.00206819	0.819	0.00206392	0.001	0.818	1160841
4097	50K	0.1% 1'	288	H3K36me3	4C120	pAGTn5	300Mg+	WT	H3K36me3	Ad2.15	Ad1.110	8163977	8102479	7772268	8498	1.17675	9.146e+06	4097	0.00109337	0.959	0.00109218	0.003	0.786	1949049
4134	50K	0.1% 1'	S37	IgG	4C120	pAGTn5	CUTACDMF	TxCtrl	IgG	Ad2.56	Ad1.110	7317462	7280536	4169692	145	68.9655	2.87565e+08	4134	3.47748e-05	0.573	3.47735e-05	0.053	0.497	5239869
4138	50K	0.1% 1'	S37	IgG	4C120	pAGTn5	CUTACDMF	TxCtrl	IgG	Ad2.60	Ad1.111	6668743	6652386	3798423	180	55.5556	211023500	4138	4.73881e-05	0.571	4.73858e-05	0.041	0.498	4274729
4142	50K	0.1% 1'	S37	IgG	4C120	pAGTn5	CUTACDMF	TxCtrl	IgG	Ad2.64	Ad1.111	7236491	7214632	2982533	227	44.0529	1.31389e+08	4142	7.61098e-05	0.413	7.6104e-05	0.031	0.483	4179174
4146	50K	0.1% 1'	S37	IgG	4C120	pAGTn5	CUTACDMF	Set2∆	IgG	Ad2.68	Ad1.112	7524011	7499386	5986986	104	96.1538	5.75672e+08	4146	1.7371e-05	0.798	1.73707e-05	0.078	0.573	4691965
4150	50K	0.1% 1'	S37	IgG	4C120	pAGTn5	CUTACDMF	Set2∆	IgG	Ad2.72	Ad1.112	9059942	9023894	5860951	206	48.5437	2.84512e+08	4150	3.51479e-05	0.649	3.51466e-05	0.037	0.554	5811431
4154	50K	0.1% 1'	S37	IgG	4C120	pAGTn5	CUTACDMF	Set2∆	IgG	Ad2.76	Ad1.112	7492807	7466278	5911568	93	107.527	6.35652e+08	4154	1.57319e-05	0.792	1.57316e-05	0.065	0.561	5530442
4166	50K	0.1% 1'	S37	IgG	4C120	pAGTn5	CUTACDMF	K36R	IgG	Ad2.88	Ad1.112	7338456	7290151	2846274	288	34.7222	9.8829e+07	4166	0.000101185	0.39	0.000101175	0.04	0.514	3693358
4122	50K	0.1% 1'	S37	IgG	4C120	pAGTn5	CUTACDMF	WT	IgG	Ad2.44	Ad1.109	4321822	4305598	3601807	670	14.9254	5.37583e+07	4122	0.000186018	0.837	0.000185983	0.058	0.579	3044441
4126	50K	0.1% 1'	S37	IgG	4C120	pAGTn5	CUTACDMF	WT	IgG	Ad2.48	Ad1.109	7088690	7065796	2153449	351	28.49	6.13518e+07	4126	0.000162994	0.305	0.000162968	0.024	0.53	2385426
4130	50K	0.1% 1'	S37	IgG	4C120	pAGTn5	CUTACDMF	WT	IgG	Ad2.52	Ad1.110	6043434	6034176	3878885	93	107.527	4.17084e+08	4130	2.3976e-05	0.643	2.39754e-05	0.035	0.458	4601525
4110	50K	0.1% 1'	307	panH4	4C120	pAGTn5	300Mg+	TxCtrl	panH4	Ad2.28	Ad1.112	8285778	8228137	7956620	3194	3.13087	2.49111e+07	4110	0.000401427	0.967	0.000401266	0	0.697	4170141
4111	50K	0.1% 1'	307	panH4	4C120	pAGTn5	300Mg+	TxCtrl	panH4	Ad2.29	Ad1.112	9974452	9912417	9559916	3980	2.51256	2.40199e+07	4111	0.000416322	0.964	0.000416148	0	0.693	4703142
4112	50K	0.1% 1'	307	panH4	4C120	pAGTn5	300Mg+	TxCtrl	panH4	Ad2.30	Ad1.112	9351546	9289323	8846525	2898	3.45066	3.05263e+07	4112	0.000327586	0.952	0.000327479	0	0.672	5435579
4113	50K	0.1% 1'	307	panH4	4C120	pAGTn5	300Mg+	Set2∆	panH4	Ad2.31	Ad1.112	9773638	9696825	9494153	4015	2.49066	2.36467e+07	4113	0.000422892	0.979	0.000422713	0.001	0.698	4837126
4114	50K	0.1% 1'	307	panH4	4C120	pAGTn5	300Mg+	Set2∆	panH4	Ad2.32	Ad1.112	10063236	9990743	9683571	4051	2.46853	2.39041e+07	4114	0.000418337	0.969	0.000418162	0	0.67	6042714
4115	50K	0.1% 1'	307	panH4	4C120	pAGTn5	300Mg+	Set2∆	panH4	Ad2.33	Ad1.112	9365945	9298364	9021395	8649	1.1562	1.04306e+07	4115	0.000958721	0.97	0.000957803	0.001	0.659	6136966
4116	50K	0.1% 1'	307	panH4	4C120	pAGTn5	300Mg+	K36R	panH4	Ad2.34	Ad1.112	8530796	8485629	7899723	9680	1.03306	8.16087e+06	4116	0.00122536	0.931	0.00122386	0.001	0.667	4570738
4117	50K	0.1% 1'	307	panH4	4C120	pAGTn5	300Mg+	K36R	panH4	Ad2.35	Ad1.112	8014751	7973181	7370328	7404	1.35062	9.95452e+06	4117	0.00100457	0.924	0.00100356	0.001	0.662	4245286
4118	50K	0.1% 1'	307	panH4	4C120	pAGTn5	300Mg+	K36R	panH4	Ad2.36	Ad1.112	8012099	7953454	6340922	7465	1.33958	8.4942e+06	4118	0.00117727	0.797	0.00117589	0.001	0.703	2812185
4107	50K	0.1% 1'	307	panH4	4C120	pAGTn5	300Mg+	WT	panH4	Ad2.25	Ad1.112	9162626	9086969	8895734	6806	1.46929	1.30704e+07	4107	0.000765086	0.979	0.000764501	0.001	0.679	5072431
4108	50K	0.1% 1'	307	panH4	4C120	pAGTn5	300Mg+	WT	panH4	Ad2.26	Ad1.112	8083194	8030810	7538280	2686	3.72301	2.80651e+07	4108	0.000356315	0.939	0.000356188	0	0.633	7045412
4109	50K	0.1% 1'	307	panH4	4C120	pAGTn5	300Mg+	WT	panH4	Ad2.27	Ad1.112	8562795	8509868	8313326	2056	4.86381	4.04345e+07	4109	0.000247314	0.977	0.000247253	0	0.646	6067968
4133	50K	0.1% 1'	P72	RNAPIIS2P	4C120	pAGTn5	CUTACDMF	TxCtrl	RNAPIIS2P	Ad2.55	Ad1.110	9835092	9814646	9571731	15	666.667	6381154000	4133	1.56711e-06	0.975	1.56711e-06	0.002	0.419	29495167
4137	50K	0.1% 1'	P72	RNAPIIS2P	4C120	pAGTn5	CUTACDMF	TxCtrl	RNAPIIS2P	Ad2.59	Ad1.111	7365734	7348207	7183790	10	1000	7183790000	4137	1.39202e-06	0.978	1.39202e-06	0.002	0.394	20593248
4141	50K	0.1% 1'	P72	RNAPIIS2P	4C120	pAGTn5	CUTACDMF	TxCtrl	RNAPIIS2P	Ad2.63	Ad1.111	5760466	5748569	5561620	6	1666.67	9.26937e+09	4141	1.07882e-06	0.967	1.07882e-06	0.002	0.413	15262944
4145	50K	0.1% 1'	P72	RNAPIIS2P	4C120	pAGTn5	CUTACDMF	Set2∆	RNAPIIS2P	Ad2.67	Ad1.112	9075172	9037377	8881418	10	1000	8881418000	4145	1.12595e-06	0.983	1.12595e-06	0.002	0.477	24697444
4149	50K	0.1% 1'	P72	RNAPIIS2P	4C120	pAGTn5	CUTACDMF	Set2∆	RNAPIIS2P	Ad2.71	Ad1.112	11180309	11143660	10812284	19	526.316	5.69068e+09	4149	1.75726e-06	0.97	1.75726e-06	0.002	0.454	27742201
4153	50K	0.1% 1'	P72	RNAPIIS2P	4C120	pAGTn5	CUTACDMF	Set2∆	RNAPIIS2P	Ad2.75	Ad1.112	7324016	7298844	7110169	7	1428.57	1.01574e+10	4153	9.84505e-07	0.974	9.84504e-07	0.003	0.453	19010478
4161	50K	0.1% 1'	P72	RNAPIIS2P	4C120	pAGTn5	CUTACDMF	K36R	RNAPIIS2P	Ad2.83	Ad1.112	7089651	7070343	6661384	13	769.231	5.12414e+09	4161	1.95155e-06	0.942	1.95154e-06	0.003	0.397	18637719
4165	50K	0.1% 1'	P72	RNAPIIS2P	4C120	pAGTn5	CUTACDMF	K36R	RNAPIIS2P	Ad2.87	Ad1.112	5277281	5264794	4892517	33	303.03	1.48258e+09	4165	6.74499e-06	0.929	6.74495e-06	0.005	0.421	13113122
4121	50K	0.1% 1'	P72	RNAPIIS2P	4C120	pAGTn5	CUTACDMF	WT	RNAPIIS2P	Ad2.43	Ad1.109	10026026	9995344	9857550	139	71.9424	7.09176e+08	4121	1.41009e-05	0.986	1.41007e-05	0.002	0.463	25817656
4125	50K	0.1% 1'	P72	RNAPIIS2P	4C120	pAGTn5	CUTACDMF	WT	RNAPIIS2P	Ad2.47	Ad1.109	5626460	5609496	5406975	31	322.581	1.74419e+09	4125	5.73334e-06	0.964	5.7333e-06	0.002	0.445	16599534
4129	50K	0.1% 1'	P72	RNAPIIS2P	4C120	pAGTn5	CUTACDMF	WT	RNAPIIS2P	Ad2.51	Ad1.110	8307266	8285098	8147883	6	1666.67	13579805000	4129	7.36388e-07	0.983	7.36387e-07	0.002	0.451	22712367
4132	50K	0.1% 1'	P51	RNAPIIS5P	4C120	pAGTn5	CUTACDMF	TxCtrl	RNAPIIS5P	Ad2.54	Ad1.110	8876406	8836485	8525184	20	500	4262592000	4132	2.34599e-06	0.965	2.34598e-06	0.003	0.492	19925472
4136	50K	0.1% 1'	P51	RNAPIIS5P	4C120	pAGTn5	CUTACDMF	TxCtrl	RNAPIIS5P	Ad2.58	Ad1.111	9572840	9542104	9133512	33	303.03	2.76773e+09	4136	3.61307e-06	0.957	3.61305e-06	0.004	0.494	19630999
4140	50K	0.1% 1'	P51	RNAPIIS5P	4C120	pAGTn5	CUTACDMF	TxCtrl	RNAPIIS5P	Ad2.62	Ad1.111	6991269	6973596	6418469	24	416.667	2.67436e+09	4140	3.73921e-06	0.92	3.7392e-06	0.004	0.441	15220817
4144	50K	0.1% 1'	P51	RNAPIIS5P	4C120	pAGTn5	CUTACDMF	Set2∆	RNAPIIS5P	Ad2.66	Ad1.112	6338923	6314285	6162276	16	625	3851422500	4144	2.59644e-06	0.976	2.59644e-06	0.003	0.472	15967343
4148	50K	0.1% 1'	P51	RNAPIIS5P	4C120	pAGTn5	CUTACDMF	Set2∆	RNAPIIS5P	Ad2.70	Ad1.112	6681694	6665956	6251419	13	769.231	4.80878e+09	4148	2.07953e-06	0.938	2.07952e-06	0.002	0.407	11991135
4152	50K	0.1% 1'	P51	RNAPIIS5P	4C120	pAGTn5	CUTACDMF	Set2∆	RNAPIIS5P	Ad2.74	Ad1.112	8327451	8296208	8020403	20	500	4010201500	4152	2.49364e-06	0.967	2.49363e-06	0.004	0.484	18311948
4160	50K	0.1% 1'	P51	RNAPIIS5P	4C120	pAGTn5	CUTACDMF	K36R	RNAPIIS5P	Ad2.82	Ad1.112	8849738	8817310	8240661	29	344.828	2.84161e+09	4160	3.51914e-06	0.935	3.51912e-06	0.005	0.473	18483170
4164	50K	0.1% 1'	P51	RNAPIIS5P	4C120	pAGTn5	CUTACDMF	K36R	RNAPIIS5P	Ad2.86	Ad1.112	5775331	5753160	4816080	63	158.73	7.64457e+08	4164	1.30812e-05	0.837	1.3081e-05	0.004	0.48	8619542
4120	50K	0.1% 1'	P51	RNAPIIS5P	4C120	pAGTn5	CUTACDMF	WT	RNAPIIS5P	Ad2.42	Ad1.109	9577240	9537205	9280438	140	71.4286	6.62888e+08	4120	1.50855e-05	0.973	1.50853e-05	0.004	0.549	18350218
4124	50K	0.1% 1'	P51	RNAPIIS5P	4C120	pAGTn5	CUTACDMF	WT	RNAPIIS5P	Ad2.46	Ad1.109	7770690	7743994	6909582	439	22.779	1.57394e+08	4124	6.3535e-05	0.892	6.35309e-05	0.002	0.52	14836283
4128	50K	0.1% 1'	P51	RNAPIIS5P	4C120	pAGTn5	CUTACDMF	WT	RNAPIIS5P	Ad2.50	Ad1.110	9167436	9141900	8801419	25	400	3520567600	4128	2.84045e-06	0.963	2.84044e-06	0.003	0.491	19155875

### Sheet: S2_Titration_Experiments_QC
Exp. #	Material	scale	1° Ab	2˚ Ab	Tn5	Tag. buffer	treatment	epitope	Sample Name	i7	i5	raw reads	dm6 reads	chrM read fraction	Hsa/Mm reads	unassigned	% dm6	% chrM	% Hsa/Mm	% unassigned
BT1689	S2 cells+K562n	100k+200	281	4C118	pAGTn5 (1:20)	300Mg, 25˚	with 0.5 µL KStat dNucs	H3K4me1	BT_DmHs_BT1689_281	Ad2.33	Ad1.111	7514364	7268917	0	975	244472	0.967336	0	0.000129751	0.032534
BT1690	S2 cells+K562n	50k+200	281	4C118	pAGTn5 (1:20)	300Mg, 25˚	with 0.5 µL KStat dNucs	H3K4me1	BT_DmHs_BT1690_281	Ad2.34	Ad1.111	8610524	8297140	0.001	4779	308605	0.963605	1.16137e-10	0.000555018	0.0358404
BT1691	S2 cells+K562n	25k+200	281	4C118	pAGTn5 (1:20)	300Mg, 25˚	with 0.5 µL KStat dNucs	H3K4me1	BT_DmHs_BT1691_281	Ad2.35	Ad1.111	9064149	8679662	0.001	6648	377839	0.957582	1.10325e-10	0.000733439	0.041685
BT1692	S2 cells+K562n	12k+200	281	4C118	pAGTn5 (1:20)	300Mg, 25˚	with 0.5 µL KStat dNucs	H3K4me1	BT_DmHs_BT1692_281	Ad2.36	Ad1.111	12544180	11713740	0.001	24592	805848	0.933799	7.97182e-11	0.00196043	0.0642408
BT1693	S2 cells+K562n	6k+200	281	4C118	pAGTn5 (1:20)	300Mg, 25˚	with 0.5 µL KStat dNucs	H3K4me1	BT_DmHs_BT1693_281	Ad2.37	Ad1.112	7747067	6854316	0.002	42152	850599	0.884763	2.58162e-10	0.00544103	0.109796
BT1694	S2 cells+K562n	3k+200	281	4C118	pAGTn5 (1:20)	300Mg, 25˚	with 0.5 µL KStat dNucs	H3K4me1	BT_DmHs_BT1694_281	Ad2.38	Ad1.112	7335003	6234922	0.001	123758	976323	0.850023	1.36333e-10	0.0168722	0.133105
BT1695	S2 cells+K562n	1.5k+200	281	4C118	pAGTn5 (1:20)	300Mg, 25˚	with 0.5 µL KStat dNucs	H3K4me1	BT_DmHs_BT1695_281	Ad2.39	Ad1.112	6405801	4435587	0.002	307681	1.66253e+06	0.692433	3.12217e-10	0.0480316	0.259536
BT1696	S2 cells+K562n	750+200	281	4C118	pAGTn5 (1:20)	300Mg, 25˚	with 0.5 µL KStat dNucs	H3K4me1	BT_DmHs_BT1696_281	Ad2.40	Ad1.112	5907441	3687570	0.003	323603	1.89627e+06	0.624225	5.07834e-10	0.0547789	0.320997
BT1681	S2 cells+K562n	100k+200	H128	4C118	pAGTn5 (1:20)	300Mg, 25˚	with 0.5 µL KStat dNucs	H3K27me3	BT_DmHs_BT1681_H128	Ad2.25	Ad1.109	4711899	4554499	0	178	157222	0.966595	0	3.77767e-05	0.033367
BT1682	S2 cells+K562n	50k+200	H128	4C118	pAGTn5 (1:20)	300Mg, 25˚	with 0.5 µL KStat dNucs	H3K27me3	BT_DmHs_BT1682_H128	Ad2.26	Ad1.109	9300338	8940830	0	1593	357915	0.961345	0	0.000171284	0.0384841
BT1683	S2 cells+K562n	25k+200	H128	4C118	pAGTn5 (1:20)	300Mg, 25˚	with 0.5 µL KStat dNucs	H3K27me3	BT_DmHs_BT1683_H128	Ad2.27	Ad1.109	7776061	7500372	0	3700	271989	0.964546	0	0.000475819	0.0349777
BT1684	S2 cells+K562n	12k+200	H128	4C118	pAGTn5 (1:20)	300Mg, 25˚	with 0.5 µL KStat dNucs	H3K27me3	BT_DmHs_BT1684_H128	Ad2.28	Ad1.109	8647261	8176827	0	2548	467886	0.945597	0	0.00029466	0.054108
BT1685	S2 cells+K562n	6k+200	H128	4C118	pAGTn5 (1:20)	300Mg, 25˚	with 0.5 µL KStat dNucs	H3K27me3	BT_DmHs_BT1685_H128	Ad2.29	Ad1.110	7485351	6748983	0	8291	728077	0.901625	0	0.00110763	0.0972669
BT1686	S2 cells+K562n	3k+200	H128	4C118	pAGTn5 (1:20)	300Mg, 25˚	with 0.5 µL KStat dNucs	H3K27me3	BT_DmHs_BT1686_H128	Ad2.30	Ad1.110	6084767	5097624	0	73966	913177	0.837768	0	0.0121559	0.150076
BT1687	S2 cells+K562n	1.5k+200	H128	4C118	pAGTn5 (1:20)	300Mg, 25˚	with 0.5 µL KStat dNucs	H3K27me3	BT_DmHs_BT1687_H128	Ad2.31	Ad1.110	7230403	5338669	0	194636	1697098	0.738364	0	0.0269191	0.234717
BT1688	S2 cells+K562n	750+200	H128	4C118	pAGTn5 (1:20)	300Mg, 25˚	with 0.5 µL KStat dNucs	H3K27me3	BT_DmHs_BT1688_H128	Ad2.32	Ad1.110	5611749	3770448	0	197368	1643933	0.671885	0	0.0351705	0.292945
