## Supplementary File T2 for "BASIN: Background-Anchored Signal Normalization with Integrated Quality Control for CUT&RUN and CUT&Tag"

### Sheet: CODA metric reference
CODA metric reference — supplemental table draft
Categories: Essential = inspect every run; Frequently useful = common diagnostics; Other / advisory = supporting detail, parameter sensitivity, or deep-dive outputs.
Category	Metric / diagnostic	Stage & level	What it means	Output file	Exact column(s)	Rule / interpretation
Essential	Experiment-level recommendation	Integrated • experiment	The final “what should I do?” decision for each experiment group.	experiment_qc_summary.tsv	experiment_recommendation; decision_trigger; experiment_note	pass / pass with caveat / manual review / failed QC. This is the top-level CODA result.
Essential	Sample-level classification	Integrated • sample	Condenses all major sample-level problems into one status plus an auditable list of contributing flags.	sample_qc_summary.tsv	sample_flag; flag_components; sample_note	ok / warning / suspect / missing_primary_drop.
Essential	Replicate-count adequacy	Prerequisite • genotype group	Determines whether z-score and genotype-consistency metrics are interpretable.	sample_qc_summary.tsv	n_reps_in_genotype_group; low_replicate_count; low_replicate_note	n < 3 suppresses affected statistics. Experiment receives “pass with caveat” if this is the limiting issue.
Essential	Anchor support	Baseline • sample	Whether enough BARs have measurable CPM signal to support a stable background estimate.	sample_qc_summary.tsv	baseline_n_nonzero_anchor_rows; baseline_frac_nonzero_anchor_rows; low_anchor_support	Flag if fraction < 0.15 OR count < 50. Computed after global all-zero BAR filtering.
Essential	Interpeak diversion	Baseline • sample	Detects a sample whose background-to-signal relationship is abnormal relative to its experiment group.	secondary_outputs/interpeak_diversion_metrics.tsv	interpeak_diversion_flag; n_interpeak_diversion_signals	Final flag requires ≥2 of 3 directional signals, then applies low-background protection. Feeds sample/experiment recommendations.
Essential	Baseline weirdness	Baseline • sample	Broad screen for an unusual pre-normalization signal profile.	sample_qc_summary.tsv	baseline_interpeak_z; baseline_anchor_interpeak_z; baseline_weird	Flag if |z| > 2.5 for median interpeak OR mean anchor/interpeak. Current code uses ordinary mean/SD z-scores.
Essential	Genotype inconsistency	Baseline • genotype group	Tests whether biological replicates within a genotype have unusually discordant domain/interpeak or anchor/interpeak behavior.	secondary_outputs/genotype_spread_qc.tsv	genotype_inconsistent_flag; high_spread_flag; baseline_*_ratio_spread	Final inconsistency flag is driven by max/min ratio spread ≥1.5, with low-background protection.
Essential	Dropout	Scaling • sample + experiment	Whether HARMONY could compute a valid scale factor at each trim threshold.	secondary_outputs/sample_dropout_summary.tsv; experiment_threshold_dropout_summary.tsv	dropped_any_threshold; dropped_drop10; dropped_drop50; frac_samples_dropped; hard_fail_this_threshold	Any dropout triggers manual review; >25% dropout at 0.10 or >50% at 0.50 is failed-QC territory.
Essential	Post-BASIN anchor convergence	Post-BASIN • experiment / pipeline integrity	Checks that the retained scaled BAR median reconciles with the scale factor that generated the canonical scaled track.	secondary_outputs/post_basin_anchor_check.tsv	primary_anchor_trimmed; primary_anchor_group_median; primary_anchor_group_cv; post_basin_anchor_nonconvergence	Expected retained-BAR median ≈1 by construction. Flag if group CV >0.15. Mechanical integrity check, not biological validation.
Essential	Post-BASIN group outlier	Post-BASIN • sample	Asks whether a sample remains unusual in normalized domain or interpeak signal at the primary drop.	sample_qc_summary.tsv	primary_domain_z; primary_interpeak_z; post_basin_group_outlier	Flag if |z| > 2 for either signal. Current code uses ordinary mean/SD z-scores within experiment group.
Essential	Primary-drop scale factor	Post-BASIN • sample	The actual HARMONY scalar used for the primary CODA assessment.	sample_qc_summary.tsv	primary_threshold; primary_scale_factor	Missing primary scale factor produces sample_flag = missing_primary_drop and requires review.
Essential	Experiment flag distribution	Integrated • experiment	Distinguishes broad experiment instability from flags concentrated in one genotype.	experiment_qc_summary.tsv	fraction_flagged; n_flagged_genotype_groups; flagged_genotype_groups	≥1/3 flagged across ≥2 genotype groups → failed QC; ≥1/3 confined to 1 genotype group → manual review.
Frequently useful	Baseline domain/interpeak outlier	Baseline • sample	Bidirectional check for an unusually high or low target/background ratio before scaling.	secondary_outputs/interpeak_diversion_metrics.tsv	domain_interpeak_low_robust_z; baseline_domain_interpeak_outlier	MAD-based robust z; flag when |z| > 2. Separate from the 3-component interpeak-diversion count.
Frequently useful	Baseline signal ratios	Baseline • sample	Describes the pre-normalization relationship among target, BAR, and interpeak signal.	secondary_outputs/baseline_ratio_table.tsv	domain_interpeak; anchor_interpeak; anchor_domain; mean_anchor_interpeak	domain/interpeak = median/median; anchor/interpeak exists as both median/median and mean/mean; anchor/domain = median/median.
Frequently useful	Interpeak-diversion components	Baseline • sample	Shows exactly which directional signals caused a diversion call and whether the protection clause rescued it.	secondary_outputs/interpeak_diversion_metrics.tsv	interpeak_high_robust_z; domain_interpeak_low_robust_z; anchor_domain_high_robust_z; *_flag; interpeak_diversion_flag_raw; interpeak_diversion_protected	Component threshold = robust |z| >2 in the specified direction; final call requires ≥2 components.
Frequently useful	Class-wide diversion pattern	Baseline • genotype / experiment	Detects coordinated diversion within a genotype rather than a lone bad replicate.	secondary_outputs/genotype_group_diversion_summary.tsv; experiment_qc_summary.tsv	classwide_basin_assumption_violation; any_classwide_basin_assumption_violation; classwide_diversion_genotype_groups	Requires ≥2 flagged samples, ≥50% of group flagged, genotype median interpeak > experiment median, and genotype domain/interpeak < experiment median.
Frequently useful	Sex-chromosome anchor skew	Post-BASIN trim behavior • sample	Tests whether retained BAR composition is unusually enriched/depleted for sex chromosomes relative to the experiment group.	sample_qc_summary.tsv	sex_chrom_retained_anchor_fraction; primary_sex_chrom_retained_anchor_fraction_z; sex_chrom_anchor_skew	Flag if |z| >2 at primary drop. Uses exact HARMONY retained BAR identities when available.
Frequently useful	Retained-BAR chromosome composition	Trim behavior • sample × drop	Lets you inspect autosome/X/Y composition directly across trimming thresholds.	secondary_outputs/retained_anchor_chromosome_fraction_by_threshold.tsv	frac_retained_anchor_rows_autosomes; frac_retained_anchor_rows_X; frac_retained_anchor_rows_Y; sex_chrom_retained_anchor_fraction	Descriptive diagnostic underlying sex-chromosome skew.
Frequently useful	Cross-replicate medBAR reproducibility	Baseline sensitivity • genotype / experiment	Asks which trim fraction gives the most reproducible depth-normalized BAR background estimate among same-genotype replicates.	secondary_outputs/drop_stability_by_genotype.tsv; drop_stability_by_experiment.tsv	medbar_cv; mean_within_genotype_medbar_cv	Computed only for genotype groups with n ≥3. Lower CV = more reproducible background estimate.
Frequently useful	Scale-factor elbow	Scale sensitivity • experiment	Measures how much scale factors still change when moving to the next trim fraction.	secondary_outputs/drop_stability_by_experiment.tsv	median_scalefactor_rel_step	Median per-sample relative step between consecutive drops. Flattening indicates diminishing effect of additional trimming. Advisory.
Frequently useful	Suggested drop	Advisory • experiment	Automatically names the trim fraction with the lowest cross-replicate CPM medBAR CV.	secondary_outputs/drop_recommendation.tsv	suggested_drop_by_medbar_cv; medbar_cv_at_suggested; median_scalefactor_rel_step_at_suggested; primary_drop	Advisory only. Confirm with a positive control before locking quantitative cross-sample claims.
Frequently useful	Genotype ratio spread	Baseline • genotype group	Magnitude of within-genotype max/min spread for domain/interpeak and mean anchor/interpeak ratios.	secondary_outputs/genotype_spread_qc.tsv	baseline_domain_interpeak_ratio_spread; baseline_anchor_interpeak_ratio_spread; domain_ratio_high_spread_flag; anchor_ratio_high_spread_flag	Ratio spread ≥1.5 contributes to high_spread_flag and therefore to genotype_inconsistent_flag unless protected.
Frequently useful	Genotype CV diagnostic	Baseline • genotype group	Additional within-genotype variability diagnostic for the same two ratios.	secondary_outputs/genotype_spread_qc.tsv	baseline_domain_interpeak_cv; baseline_anchor_interpeak_cv; high_cv_flag	CV ≥0.25 sets high_cv_flag, but current code does NOT use high_cv_flag in genotype_inconsistent_flag.
Frequently useful	Low-background protections	Baseline • experiment / genotype	Prevents tiny absolute differences in exceptionally low-background data from becoming overinterpreted because ratios/z-scores inflate.	secondary_outputs/interpeak_diversion_metrics.tsv; genotype_spread_qc.tsv	interpeak_diversion_protected; low_interpeak_protected	Diversion protection: experiment median interpeak ≤0.25 AND domain range ≤0.30. Genotype spread uses analogous thresholds.
Other / advisory	Baseline region-class statistics	Baseline • sample × region class	Raw descriptive statistics behind many baseline ratios and flags.	secondary_outputs/baseline_region_class_stats.tsv	n_regions; n_nonzero_rows; frac_nonzero_rows; frac_zero; mean_signal; median_signal; p90_signal	Useful for manual inspection; not itself a pass/fail metric.
Other / advisory	All-set region-class statistics	Baseline + all drops • sample × region class	Same descriptive statistics across baseline and every scaled set.	secondary_outputs/sample_region_class_stats_all_sets.tsv	set_label; region_class; n_regions; n_nonzero_rows; frac_nonzero_rows; mean_signal; median_signal; p90_signal	Useful for tracing how a region class changes across thresholds.
Other / advisory	Per-threshold scaled QC table	Post-BASIN • sample × drop	One-stop table of scaled domain, BAR, interpeak, ratios, scale factor, and retained-chromosome fractions at every threshold.	secondary_outputs/sample_qc_by_threshold.tsv	threshold; scale_factor; median_domain; median_anchor; median_interpeak; domain_interpeak; mean_anchor_interpeak; anchor_domain; retained-anchor fraction columns	Best detailed table for plotting or manual threshold-by-threshold inspection.
Other / advisory	Descriptive genotype inconsistency table	Baseline • genotype group	Older/descriptive range and MAD summaries of within-genotype ratios.	secondary_outputs/genotype_group_inconsistency_summary.tsv	baseline_domain_interpeak_range; baseline_anchor_interpeak_range; baseline_domain_interpeak_mad; baseline_anchor_interpeak_mad	Supporting descriptive output; the active flag logic lives in genotype_spread_qc.tsv.
Other / advisory	Detailed experiment dropout table	Scaling • experiment × drop	Shows exactly how many samples survive or fail at each trim threshold.	secondary_outputs/experiment_threshold_dropout_summary.tsv	n_samples_expected; n_samples_survived; n_samples_dropped; frac_samples_dropped; dropped_samples; hard_fail_this_threshold	Underlying table for dropout hard-fail logic.
Other / advisory	Detailed sample dropout table	Scaling • sample	Shows which thresholds each individual sample failed.	secondary_outputs/sample_dropout_summary.tsv	n_thresholds_survived; n_thresholds_dropped; dropped_any_threshold; dropped_drop10; dropped_drop50; thresholds_dropped	Underlying table for the sample-level dropout warning.

### Sheet: Internal reconciliation notes
Documentation / implementation items identified while building the table
#	Item	Issue	Where to fix
1	Baseline weirdness	CODA2.md called this “robust,” but coda2.sh computes baseline_interpeak_z and baseline_anchor_interpeak_z with R scale(), i.e. ordinary mean/SD z-scores.	MD/manuscript wording
2	Post-BASIN group outlier	primary_domain_z and primary_interpeak_z use scale(), not MAD-based robust z-scores.	MD/manuscript wording
3	Genotype consistency	high_cv_flag is calculated and reported, but genotype_inconsistent_flag depends on high_spread_flag plus the low-background protection—not the CV flag.	MD clarification; no code change required unless desired
4	“recommended_drop” naming	experiment_qc_summary.tsv column recommended_drop is the configured PRIMARY_DROP when it exists. The actual automated advisory choice is suggested_drop_by_medbar_cv in secondary_outputs/drop_recommendation.tsv.	Documentation/manuscript; consider code column rename before release
5	Baseline domain/interpeak outlier	This is computed from baseline CPM data and should be described with the baseline metrics.	MD/manuscript organization
